# Reliable inference of phylogenomic relationship via assembly-based strategy accommodating raw reads and proteins

**DOI:** 10.1101/2024.07.24.604968

**Authors:** Yunlong Li, Xu Liu, Chong Chen, Jian-Wen Qiu, Kevin Kocot, Jin Sun

## Abstract

Phylogenomics has emerged as a transformative approach in systematics, conservation biology, and biomedicine, enabling the inference of evolutionary relationships by leveraging hundreds to thousands of genes from genomic or transcriptomic data. However, acquiring high-quality genomes and transcriptomes necessitates samples with intact DNA and RNA, substantial sequencing investments, and extensive bioinformatic processing, such as genome/transcriptome assembly and annotation. This challenge is particularly pronounced for rare or difficult-to-collect species, such as those inhabiting the deep sea, where only fragmented DNA reads are often available due to environmental degradation or suboptimal preservation conditions. To address these limitations, we introduce VEHoP (Versatile, Easy-to-use Homology-based Phylogenomic pipeline), a tool designed to infer protein-coding regions from diverse inputs, including raw reads (short and long), draft genomes, transcriptomes, and annotated genomes. VEHoP automates the generation of orthologous sequence alignments, concatenated matrices, and phylogenetic trees, streamlining phylogenomic analyses for researchers across disciplines. The tool aims to (1) expand taxonomic sampling by accommodating a wide range of input data types and (2) simplify phylogenomic workflows, making them accessible to researchers with varying levels of bioinformatic expertise. We evaluated VEHoP’s performance using datasets from oysters, catfish, and insects, demonstrating its ability to produce robust phylogenetic trees with strong bootstrap support, outperforming assembly-free methods. Additionally, we applied VEHoP to reconstruct the phylogeny of the enigmatic deep-sea gastropod order Neomphalida, successfully resolving a well-supported phylogenetic backbone for this poorly understood group. VEHoP is freely available on GitHub (https://github.com/ylify/VEHoP), with dependencies easily installable via Bioconda.
