## Supplementary Tables for "Reliable inference of phylogenomic relationship via assembly-based strategy accommodating raw reads and proteins"

### Sheet: Table S1 Data source
Ostreida+Outgroups	Oyster				Neomphalida+Outgroups				INSECTS datset			FISH dataset
	genomic DNA	RNA
Crassostrea virginica	SRR24056585	SRR27203672			Chrysomallon squamiferum	SRR18803043			Frankliniella occidentalis	SRR1300144		Cyprinus carpio	SRR26347164
Crassostrea angulata	SRR21185640	SRR24489468			Cocculina enigmadonta	SRR29667093	this study		Thrips palmi	SRR11591408		Danio rerio	ERR12389214
Crassostrea ariakensis	SRR14864883	SRR25455071			Cocculina japonica	SRR19577563			Bemisia tabaci	SRR30141804		Trichomycterus rosablanca	SRR30228426
Crassostrea gigas	ERR11439651	ERR11439653			Cocculina subcompressa	SRR8477295			Planococcus citri	ERR10908654		Clarias gariepinus	SRR23121900
Crassostrea hongkongensis	SRR10583824	SRR15357309			Cocculina tenuitesta	SRR29667092	this study		Acyrthosiphon pisum	DRR504714		Silurus meridionalis	SRR11929421
Crassostrea nippona	SRR23945208	SRR10482019			Cyathermia naticoides	SRR25245923			Aphis gossypii	ERR6928994		Silurus asotus	SRR7168780
Mizuhopecten yessoensis	SRR18361766	SRR27061346			Depressigyra globulus	SRR25412724			Ranatra chinensis	SRR28788880		Ictalurus punctatus	SRR12997062
Ostrea denselamellosa	SRR19238449	SRR19238436			Dracogyra subfuscus	SRR13131317			Nilaparvata lugens	SRR15241395		Pangasianodon hypophthalmus	SRR18771823
Ostrea edulis	SRR19578837	SRR19578829			Gigantopelta aegis	SRR13108171			Menopon gallinae	SRR8145978		Tachysurus fulvidraco	SRR18315623
Pecten maximus	ERR3316028	SRR13775323			Lamellomphalus manusensis	SRR29667091	this study		Pediculus humanus corporis	SRR24727594		Hemibagrus wyckioides	SRR12134663
Pinctada fucata	SRR24330911	DRR350406			Lirapex politus	SRR29667090	this study					Bagarius yarrelli	SRR8606708
Saccostrea glomerata	SRR6345702	SRR12755759			Symmetriapelta wareni	SRR29667089	this study
					Melanodrymia aurantiaca	SRR24958442
					Melanodrymia brightae	SRR25418585
					Melanodrymia galeronae	SRR27103966
					Melanodrymia laurelin	SRR29667088	this study
					Melanodrymia telperion	SRR29667087	this study
					Neomphalidae gen. et sp. Hatoma sensu Zhong et al., 2022	SRR29667086	this study
					Neomphalus fretterae	SRR29667085	this study
					Nodopelta heminoda	SRR29667084	this study
					Pachydermia laevis	SRR24958454
					Peltospira delicata	SRR25477283
					Peltospira operculata	SRR25338401
					Peltospira smaragdina	SRR25338786
					Symmetriapelta becki	SRR29845159	this study
					Steromphala cineraria	ERR6363287
					Symmetromphalus regularis	SRR24958473
					Tristichotrochus unicus	SRR19309635

### Sheet: Table S2 Oystida data 
		Full size
Species	size of assemblies	BUSCO on assemblies (genome)	N50	Number of proteins after minprot	BUSCO on miniprot results (protein)	Number of proteins after CD-HIT	BUSCO on CD-HIT results (protein)
Crassostrea virginica	904M	C:46.4%[S:39.9%,D:6.5%],F:43.2%,M:10.4%	2062	54919	C:45.4%[S:3.7%,D:41.7%],F:40.7%,M:13.9%	17621	C:44.3%[S:41.9%,D:2.4%],F:40.1%,M:15.6%
Crassostrea angulata	1014M	C:60.0%[S:51.0%,D:9.0%],F:32.9%,M:7.1%	2092	55403	C:57.9%[S:4.0%,D:53.9%],F:29.8%,M:12.3%	17838	C:54.9%[S:52.1%,D:2.8%],F:29.4%,M:15.7%
Crassostrea ariakensis	858M	C:60.8%[S:58.9%,D:1.9%],F:30.7%,M:8.5%	2217	50786	C:58.1%[S:4.4%,D:53.7%],F:29.0%,M:12.9%	17095	C:56.2%[S:53.5%,D:2.7%],F:28.8%,M:15.0%
Crassostrea gigas	764M	C:52.5%[S:50.2%,D:2.3%],F:37.3%,M:10.2%	2011	52668	C:51.4%[S:3.1%,D:48.3%],F:34.4%,M:14.2%	17729	C:50.2%[S:47.2%,D:3.0%],F:33.8%,M:16.0%
Crassostrea hongkongensis	570M	C:37.8%[S:30.0%,D:7.8%],F:28.6%,M:33.6%	615	42826	C:24.5%[S:2.1%,D:22.4%],F:34.7%,M:40.8%	13169	C:24.2%[S:22.9%,D:1.3%],F:33.1%,M:42.7%
Crassostrea nippona	626M	C:73.2%[S:71.7%,D:1.5%],F:21.1%,M:5.7%	4191	49941	C:71.0%[S:5.0%,D:66.0%],F:18.8%,M:10.2%	16609	C:68.7%[S:65.3%,D:3.4%],F:18.4%,M:12.9%
Mizuhopecten yessoensis	1.1G	C:42.9%[S:42.5%,D:0.4%],F:40.5%,M:16.6%	2888	64115	C:46.7%[S:5.5%,D:41.2%],F:41.2%,M:12.1%	28845	C:45.5%[S:42.6%,D:2.9%],F:40.7%,M:13.8%
Ostrea denselamellosa	638M	C:67.9%[S:67.3%,D:0.6%],F:24.6%,M:7.5%	7919	49405	C:65.1%[S:3.9%,D:61.2%],F:21.9%,M:13.0%	16619	C:63.9%[S:61.0%,D:2.9%],F:21.3%,M:14.8%
Ostrea edulis	1.1G	C:40.3%[S:39.5%,D:0.8%],F:43.3%,M:16.4%	3926	51355	C:40.3%[S:3.1%,D:37.2%],F:41.6%,M:18.1%	17423	C:39.1%[S:37.8%,D:1.3%],F:41.2%,M:19.7%
Pecten maximus	1012M	C:33.6%[S:32.9%,D:0.7%],F:47.0%,M:19.4%	1775	61437	C:35.1%[S:4.6%,D:30.5%],F:49.4%,M:15.5%	25637	C:34.4%[S:32.1%,D:2.3%],F:49.1%,M:16.5%
Pinctada fucata	1.1G	C:23.0%[S:22.4%,D:0.6%],F:50.8%,M:26.2%	1246	54957	C:23.6%[S:2.3%,D:21.3%],F:52.7%,M:23.7%	18570	C:23.2%[S:21.7%,D:1.5%],F:52.7%,M:24.1%
Saccostrea glomerata	1.3G	C:40.7%[S:3.0%,D:37.7%],F:41.2%,M:18.1%	2068	56393	C:54.0%[S:4.7%,D:49.3%],F:32.5%,M:13.5%	18112	C:52.8%[S:50.4%,D:2.4%],F:32.5%,M:14.7%
		1G
Species	size of assemblies	BUSCO on assemblies (genome)	N50	Number of proteins after minprot	BUSCO on miniprot results (protein)	Number of proteins after CD-HIT	BUSCO on CD-HIT results (protein)
Crassostrea virginica	126M	C:1.7%[S:1.7%,D:0.0%],F:16.6%,M:81.7%	546	42039	C:1.8%[S:0.4%,D:1.4%],F:23.2%,M:75.0%	13160	C:1.3%[S:1.2%,D:0.1%],F:25.1%,M:73.6%
Crassostrea angulata	130M	C:1.7%[S:1.6%,D:0.1%],F:21.9%,M:76.4%	529	46141	C:1.3%[S:0.0%,D:1.3%],F:28.9%,M:69.8%	14821	C:1.5%[S:1.4%,D:0.1%],F:32.4%,M:66.1%
Crassostrea ariakensis	132M	C:1.8%[S:1.7%,D:0.1%],F:16.6%,M:81.6%	561	40832	C:1.6%[S:0.2%,D:1.4%],F:23.7%,M:74.7%	12608	C:1.7%[S:1.7%,D:0.0%],F:26.8%,M:71.5%
Crassostrea gigas	93M	C:0.2%[S:0.2%,D:0.0%],F:11.9%,M:87.9%	479	35081	C:0.4%[S:0.1%,D:0.3%],F:18.3%,M:81.3%	10739	C:0.5%[S:0.5%,D:0.0%],F:19.0%,M:80.5%
Crassostrea hongkongensis	106M	C:1.3%[S:1.3%,D:0.0%],F:9.4%,M:89.3%	639	27922	C:1.1%[S:0.2%,D:0.9%],F:11.9%,M:87.0%	8739	C:1.0%[S:1.0%,D:0.0%],F:13.0%,M:86.0%
Crassostrea nippona	168M	C:3.7%[S:3.6%,D:0.1%],F:24.8%,M:71.5%	627	51307	C:3.0%[S:0.5%,D:2.5%],F:34.9%,M:62.1%	16340	C:2.9%[S:2.7%,D:0.2%],F:37.6%,M:59.5%
Mizuhopecten yessoensis	77M	C:0.1%[S:0.1%,D:0.0%],F:3.7%,M:96.2%	478	25482	C:0.2%[S:0.0%,D:0.2%],F:6.0%,M:93.8%	9877	C:0.2%[S:0.1%,D:0.1%],F:6.7%,M:93.1%
Ostrea denselamellosa	119M	C:0.4%[S:0.4%,D:0.0%],F:13.0%,M:86.6%	536	36673	C:0.7%[S:0.2%,D:0.5%],F:17.9%,M:81.4%	11166	C:0.7%[S:0.7%,D:0.0%],F:20.9%,M:78.4%
Ostrea edulis	100M	C:0.4%[S:0.4%,D:0.0%],F:6.7%,M:92.9%	518	23523	C:0.6%[S:0.1%,D:0.5%],F:9.5%,M:89.9%	7087	C:0.7%[S:0.7%,D:0.0%],F:11.4%,M:87.9%
Pecten maximus	43M	C:0.0%[S:0.0%,D:0.0%],F:1.6%,M:98.4%	448	16094	C:0.1%[S:0.1%,D:0.0%],F:3.6%,M:96.3%	5371	C:0.1%[S:0.1%,D:0.0%],F:3.8%,M:96.1%
Pinctada fucata	71M	C:0.3%[S:0.3%,D:0.0%],F:2.9%,M:96.8%	517	20095	C:0.4%[S:0.1%,D:0.3%],F:6.0%,M:93.6%	5852	C:0.4%[S:0.3%,D:0.1%],F:6.6%,M:93.0%
Saccostrea glomerata	252M	C:2.4%[S:2.2%,D:0.2%],F:22.1%,M:75.5%	612	50605	C:2.1%[S:0.3%,D:1.8%],F:29.1%,M:68.8%	16176	C:2.7%[S:2.7%,D:0.0%],F:31.0%,M:66.3%
		2G
Species	size of assemblies	BUSCO on assemblies (genome)	N50	Number of proteins after minprot	BUSCO on miniprot results (protein)	Number of proteins after CD-HIT	BUSCO on CD-HIT results (protein)
Crassostrea virginica	305M	C:8.2%[S:7.9%,D:0.3%],F:40.0%,M:51.8%	754	66163	C:9.0%[S:0.9%,D:8.1%],F:49.7%,M:41.3%	22545	C:8.6%[S:8.1%,D:0.5%],F:49.2%,M:42.2%
Crassostrea angulata	278M	C:9.0%[S:8.8%,D:0.2%],F:39.4%,M:51.6%	698	64946	C:9.2%[S:1.2%,D:8.0%],F:47.8%,M:43.0%	22097	C:8.7%[S:8.2%,D:0.5%],F:48.0%,M:43.3%
Crassostrea ariakensis	315M	C:8.7%[S:8.1%,D:0.6%],F:40.5%,M:50.8%	777	65595	C:8.4%[S:0.9%,D:7.5%],F:51.2%,M:40.4%	22240	C:8.4%[S:8.0%,D:0.4%],F:50.8%,M:40.8%
Crassostrea gigas	228M	C:4.1%[S:4.0%,D:0.1%],F:31.7%,M:64.2%	587	58653	C:4.6%[S:0.5%,D:4.1%],F:43.9%,M:51.5%	20145	C:4.6%[S:4.6%,D:0.0%],F:43.4%,M:52.0%
Crassostrea hongkongensis	144M	C:2.4%[S:2.3%,D:0.1%],F:13.0%,M:84.6%	730	33004	C:2.1%[S:0.1%,D:2.0%],F:17.9%,M:80.0%	10297	C:2.1%[S:2.0%,D:0.1%],F:17.6%,M:80.3%
Crassostrea nippona	344M	C:18.1%[S:17.6%,D:0.5%],F:49.1%,M:32.8%	1152	70366	C:19.3%[S:1.3%,D:18.0%],F:55.7%,M:25.0%	23668	C:18.4%[S:18.0%,D:0.4%],F:55.9%,M:25.7%
Mizuhopecten yessoensis	227M	C:0.9%[S:0.9%,D:0.0%],F:13.1%,M:86.0%	543	49960	C:1.1%[S:0.3%,D:0.8%],F:23.5%,M:75.4%	22230	C:1.0%[S:0.9%,D:0.1%],F:23.4%,M:75.6%
Ostrea denselamellosa	306M	C:3.9%[S:3.7%,D:0.2%],F:35.3%,M:60.8%	785	61033	C:4.3%[S:0.4%,D:3.9%],F:45.0%,M:50.7%	20696	C:4.0%[S:4.0%,D:0.0%],F:44.8%,M:51.2%
Ostrea edulis	272M	C:1.8%[S:1.8%,D:0.0%],F:22.9%,M:75.3%	631	50082	C:2.4%[S:0.3%,D:2.1%],F:31.1%,M:66.5%	16489	C:2.1%[S:2.1%,D:0.0%],F:31.3%,M:66.6%
Pecten maximus	129M	C:0.4%[S:0.4%,D:0.0%],F:7.4%,M:92.2%	491	35489	C:0.6%[S:0.3%,D:0.3%],F:14.8%,M:84.6%	13596	C:0.6%[S:0.6%,D:0.0%],F:14.8%,M:84.6%
Pinctada fucata	217M	C:1.5%[S:1.5%,D:0.0%],F:16.4%,M:82.1%	598	46567	C:1.9%[S:0.3%,D:1.6%],F:26.6%,M:71.5%	15487	C:1.7%[S:1.7%,D:0.0%],F:26.5%,M:71.8%
Saccostrea glomerata	473M	C:10.3%[S:9.9%,D:0.4%],F:37.0%,M:52.7%	753	66066	C:11.6%[S:1.3%,D:10.3%],F:45.2%,M:43.2%	22236	C:11.0%[S:10.8%,D:0.2%],F:45.3%,M:43.7%
		4G
Species	size of assemblies	BUSCO on assemblies (genome)	N50	Number of proteins after minprot	BUSCO on miniprot results (protein)	Number of proteins after CD-HIT	BUSCO on CD-HIT results (protein)
Crassostrea virginica	528M	C:30.8%[S:29.8%,D:1.0%],F:47.8%,M:21.4%	1240	51533	C:31.2%[S:2.6%,D:28.6%],F:49.5%,M:19.3%	17214	C:30.5%[S:28.3%,D:2.2%],F:49.3%,M:20.2%
Crassostrea angulata	458M	C:24.4%[S:23.7%,D:0.7%],F:49.8%,M:25.8%	1066	51981	C:24.6%[S:2.0%,D:22.6%],F:52.1%,M:23.3%	17196	C:23.7%[S:22.2%,D:1.5%],F:52.1%,M:24.2%
Crassostrea ariakensis	528M	C:36.8%[S:36.1%,D:0.7%],F:44.1%,M:19.1%	1426	51417	C:37.6%[S:3.2%,D:34.4%],F:44.7%,M:17.7%	17076	C:36.2%[S:33.6%,D:2.6%],F:44.8%,M:19.0%
Crassostrea gigas	414M	C:16.4%[S:16.0%,D:0.4%],F:50.6%,M:33.0%	885	51025	C:16.6%[S:1.0%,D:15.6%],F:56.8%,M:26.6%	16989	C:16.2%[S:15.3%,D:0.9%],F:56.5%,M:27.3%
Crassostrea hongkongensis	185M	C:5.4%[S:4.4%,D:1.0%],F:16.1%,M:78.5%	810	25570	C:4.1%[S:0.6%,D:3.5%],F:21.7%,M:74.2%	7734	C:4.0%[S:3.9%,D:0.1%],F:21.3%,M:74.7%
Crassostrea nippona	470M	C:60.0%[S:59.1%,D:0.9%],F:29.6%,M:10.4%	2841	50451	C:59.7%[S:3.8%,D:55.9%],F:29.7%,M:10.6%	16677	C:58.5%[S:54.3%,D:4.2%],F:29.9%,M:11.6%
Mizuhopecten yessoensis	521M	C:3.1%[S:2.9%,D:0.2%],F:34.5%,M:62.4%	777	55863	C:3.3%[S:0.7%,D:2.6%],F:48.3%,M:48.4%	26724	C:3.2%[S:2.9%,D:0.3%],F:48.0%,M:48.8%
Ostrea denselamellosa	492M	C:19.5%[S:19.3%,D:0.2%],F:49.2%,M:31.3%	1882	50586	C:20.0%[S:1.4%,D:18.6%],F:54.9%,M:25.1%	16738	C:19.4%[S:18.1%,D:1.3%],F:54.8%,M:25.8%
Ostrea edulis	547M	C:9.1%[S:8.9%,D:0.2%],F:43.3%,M:47.6%	1014	48109	C:9.8%[S:1.4%,D:8.4%],F:52.5%,M:37.7%	16218	C:9.3%[S:9.2%,D:0.1%],F:52.5%,M:38.2%
Pecten maximus	345M	C:2.0%[S:2.0%,D:0.0%],F:23.9%,M:74.1%	621	45409	C:2.7%[S:0.6%,D:2.1%],F:35.8%,M:61.5%	19728	C:2.6%[S:2.6%,D:0.0%],F:35.6%,M:61.8%
Pinctada fucata	530M	C:7.4%[S:7.0%,D:0.4%],F:40.6%,M:52.0%	837	48822	C:7.2%[S:0.6%,D:6.6%],F:51.6%,M:41.2%	16574	C:6.9%[S:6.4%,D:0.5%],F:51.2%,M:41.9%
Saccostrea glomerata	745M	C:25.2%[S:24.3%,D:0.9%],F:43.8%,M:31.0%	995	51323	C:26.5%[S:1.8%,D:24.7%],F:47.1%,M:26.4%	16954	C:25.8%[S:24.0%,D:1.8%],F:47.1%,M:27.1%
		6G
Species	size of assemblies	BUSCO on assemblies (genome)	N50	Number of proteins after minprot	BUSCO on miniprot results (protein)	Number of proteins after CD-HIT	BUSCO on CD-HIT results (protein)
Crassostrea virginica	669M	C:42.8%[S:41.5%,D:1.3%],F:40.4%,M:16.8%	1502	51556	C:40.9%[S:4.0%,D:36.9%],F:39.7%,M:19.4%	17500	C:40.6%[S:38.7%,D:1.9%],F:39.9%,M:19.5%
Crassostrea angulata	569M	C:41.8%[S:40.8%,D:1.0%],F:43.5%,M:14.7%	1345	52465	C:38.5%[S:4.7%,D:33.8%],F:42.5%,M:19.0%	17456	C:38.4%[S:36.8%,D:1.6%],F:42.6%,M:19.0%
Crassostrea ariakensis	644M	C:51.4%[S:50.2%,D:1.2%],F:36.9%,M:11.7%	1801	50751	C:48.6%[S:5.1%,D:43.5%],F:33.6%,M:17.8%	17195	C:48.3%[S:46.2%,D:2.1%],F:33.9%,M:17.8%
Crassostrea gigas	520M	C:29.9%[S:29.4%,D:0.5%],F:48.5%,M:21.6%	1160	51889	C:29.4%[S:3.1%,D:26.3%],F:49.1%,M:21.5%	17448	C:29.3%[S:28.5%,D:0.8%],F:49.0%,M:21.7%
Crassostrea hongkongensis	217M	C:7.8%[S:5.3%,D:2.5%],F:18.7%,M:73.5%	819	27860	C:5.1%[S:0.7%,D:4.4%],F:21.5%,M:73.4%	8124	C:5.1%[S:5.1%,D:0.0%],F:21.5%,M:73.4%
Crassostrea nippona	526M	C:70.3%[S:69.1%,D:1.2%],F:23.4%,M:6.3%	3556	49717	C:65.9%[S:6.4%,D:59.5%],F:20.8%,M:13.3%	16606	C:65.8%[S:62.8%,D:3.0%],F:20.9%,M:13.3%
Mizuhopecten yessoensis	708M	C:8.6%[S:8.2%,D:0.4%],F:46.8%,M:44.6%	1146	61917	C:9.2%[S:1.7%,D:7.5%],F:55.8%,M:35.0%	28812	C:9.2%[S:8.9%,D:0.3%],F:55.7%,M:35.1%
Ostrea denselamellosa	546M	C:39.8%[S:39.5%,D:0.3%],F:44.5%,M:15.7%	3618	50659	C:39.0%[S:4.5%,D:34.5%],F:42.2%,M:18.8%	16926	C:39.0%[S:37.5%,D:1.5%],F:42.2%,M:18.8%
Ostrea edulis	696M	C:19.6%[S:19.1%,D:0.5%],F:49.2%,M:31.2%	1552	51083	C:18.9%[S:2.2%,D:16.7%],F:50.4%,M:30.7%	17235	C:18.7%[S:17.9%,D:0.8%],F:50.4%,M:30.9%
Pecten maximus	517M	C:4.0%[S:3.9%,D:0.1%],F:38.6%,M:57.4%	809	53772	C:4.3%[S:0.8%,D:3.5%],F:48.6%,M:47.1%	23351	C:4.2%[S:4.1%,D:0.1%],F:48.7%,M:47.1%
Pinctada fucata	763M	C:14.1%[S:13.7%,D:0.4%],F:49.2%,M:36.7%	1062	53232	C:14.0%[S:1.3%,D:12.7%],F:52.9%,M:33.1%	18248	C:13.7%[S:13.2%,D:0.5%],F:53.0%,M:33.3%
Saccostrea glomerata	901M	C:34.6%[S:33.1%,D:1.5%],F:44.2%,M:21.2%	1185	52731	C:33.9%[S:3.4%,D:30.5%],F:42.3%,M:23.8%	17551	C:33.7%[S:31.9%,D:1.8%],F:42.6%,M:23.7%
		8G
Species	size of assemblies	BUSCO on assemblies (genome)	N50	Number of proteins after minprot	BUSCO on miniprot results (protein)	Number of proteins after CD-HIT	BUSCO on CD-HIT results (protein)
Crassostrea virginica	764M	C:48.3%[S:46.9%,D:1.4%],F:37.8%,M:13.9%	1694	75620	C:48.3%[S:3.0%,D:45.3%],F:37.6%,M:14.1%	25767	C:46.6%[S:42.9%,D:3.7%],F:38.6%,M:14.8%
Crassostrea angulata	653M	C:47.4%[S:46.0%,D:1.4%],F:39.7%,M:12.9%	1552	74518	C:46.7%[S:3.1%,D:43.6%],F:40.3%,M:13.0%	25545	C:45.0%[S:42.0%,D:3.0%],F:40.5%,M:14.5%
Crassostrea ariakensis	722M	C:58.3%[S:57.3%,D:1.0%],F:32.8%,M:8.9%	1948	73009	C:57.3%[S:3.2%,D:54.1%],F:32.0%,M:10.7%	24745	C:56.1%[S:52.0%,D:4.1%],F:32.1%,M:11.8%
Crassostrea gigas	592M	C:40.3%[S:39.5%,D:0.8%],F:43.2%,M:16.5%	1371	74203	C:40.2%[S:3.0%,D:37.2%],F:44.4%,M:15.4%	25579	C:39.0%[S:36.4%,D:2.6%],F:44.3%,M:16.7%
Crassostrea hongkongensis	244M	C:10.1%[S:7.2%,D:2.9%],F:21.0%,M:68.9%	818	42680	C:7.7%[S:0.7%,D:7.0%],F:26.3%,M:66.0%	13033	C:7.5%[S:7.1%,D:0.4%],F:24.8%,M:67.7%
Crassostrea nippona	558M	C:71.7%[S:70.3%,D:1.4%],F:22.1%,M:6.2%	3882	71076	C:71.4%[S:4.0%,D:67.4%],F:20.2%,M:8.4%	23450	C:69.6%[S:64.5%,D:5.1%],F:21.0%,M:9.4%
Mizuhopecten yessoensis	823M	C:15.5%[S:15.1%,D:0.4%],F:51.3%,M:33.2%	1596	86799	C:17.8%[S:1.2%,D:16.6%],F:58.5%,M:23.7%	38092	C:17.3%[S:16.0%,D:1.3%],F:58.6%,M:24.1%
Ostrea denselamellosa	573M	C:52.3%[S:51.8%,D:0.5%],F:37.1%,M:10.6%	5306	71857	C:52.4%[S:4.0%,D:48.4%],F:34.5%,M:13.1%	24192	C:52.3%[S:48.6%,D:3.7%],F:34.5%,M:13.2%
Ostrea edulis	785M	C:27.6%[S:26.8%,D:0.8%],F:49.3%,M:23.1%	2067	73772	C:29.0%[S:2.5%,D:26.5%],F:50.4%,M:20.6%	25670	C:27.6%[S:26.0%,D:1.6%],F:51.3%,M:21.1%
Pecten maximus	642M	C:9.6%[S:9.3%,D:0.3%],F:48.2%,M:42.2%	1091	80397	C:11.1%[S:1.0%,D:10.1%],F:58.2%,M:30.7%	33628	C:10.9%[S:10.6%,D:0.3%],F:57.3%,M:31.8%
Pinctada fucata	940M	C:21.0%[S:20.5%,D:0.5%],F:51.7%,M:27.3%	1202	77713	C:22.0%[S:1.5%,D:20.5%],F:55.8%,M:22.2%	27645	C:21.5%[S:19.6%,D:1.9%],F:56.3%,M:22.2%
Saccostrea glomerata	993M	C:39.7%[S:37.0%,D:2.7%],F:42.8%,M:17.5%	1337	76772	C:40.7%[S:3.0%,D:37.7%],F:41.2%,M:18.1%	26119	C:40.0%[S:37.6%,D:2.4%],F:41.2%,M:18.8%
	RNA	Species	TransDecoder	Number of proteins after TransDecoder	BUSCO on TransDecoder results (protein)	Number of proteins after CD-HIT	BUSCO on CD-HIT results (protein)
		Crassostrea virginica		64879	C:95.3%[S:52.0%,D:43.3%],F:2.0%,M:2.7%	29856	C:97.1%[S:95.1%,D:2.0%],F:2.0%,M:0.9%
		Crassostrea angulata		79250	C:92.3%[S:40.4%,D:51.9%],F:4.2%,M:3.5%	34783	C:93.6%[S:92.0%,D:1.6%],F:4.2%,M:2.2%
		Crassostrea ariakensis		51459	C:96.4%[S:62.1%,D:34.3%],F:1.5%,M:2.1%	22836	C:97.2%[S:94.9%,D:2.3%],F:1.6%,M:1.2%
		Crassostrea gigas		32291	C:95.0%[S:67.3%,D:27.7%],F:1.0%,M:4.0%	20626	C:90.5%[S:89.0%,D:1.5%],F:6.0%,M:3.5%
		Crassostrea hongkongensis		48798	C:94.9%[S:67.0%,D:27.9%],F:1.2%,M:3.9%	27086	C:97.9%[S:96.1%,D:1.8%],F:1.0%,M:1.1%
		Crassostrea nippona		44996	C:96.3%[S:70.1%,D:26.2%],F:0.7%,M:3.0%	23704	C:98.4%[S:96.4%,D:2.0%],F:0.5%,M:1.1%
		Mizuhopecten yessoensis		45090	C:88.7%[S:58.9%,D:29.8%],F:5.9%,M:5.4%	26406	C:89.1%[S:87.7%,D:1.4%],F:5.9%,M:5.0%
		Ostrea denselamellosa		54121	C:94.0%[S:65.8%,D:28.2%],F:3.0%,M:3.0%	26269	C:94.8%[S:89.5%,D:5.3%],F:2.9%,M:2.3%
		Ostrea edulis		54544	C:93.3%[S:62.8%,D:30.5%],F:3.7%,M:3.0%	27648	C:93.7%[S:91.3%,D:2.4%],F:4.1%,M:2.2%
		Pecten maximus		32902	C:83.8%[S:56.3%,D:27.5%],F:9.0%,M:7.2%	22468	C:84.0%[S:82.8%,D:1.2%],F:9.0%,M:7.0%
		Pinctada fucata		51564	C:97.3%[S:40.9%,D:56.4%],F:0.9%,M:1.8%	26447	C:98.2%[S:97.4%,D:0.8%],F:0.9%,M:0.9%
		Saccostrea glomerata		57753	C:92.3%[S:49.5%,D:42.8%],F:4.6%,M:3.1%	33009	C:93.2%[S:86.6%,D:6.6%],F:4.5%,M:2.3%
		Species	miniprot	Number of proteins after minprot	BUSCO on miniprot results (protein)	Number of proteins after CD-HIT	BUSCO on CD-HIT results (protein)
		Crassostrea virginica		110143	C:94.0%[S:1.8%,D:92.2%],F:2.0%,M:4.0%	14204	C:93.7%[S:88.9%,D:4.8%],F:1.8%,M:4.5%
		Crassostrea angulata		124108	C:92.1%[S:2.3%,D:89.8%],F:3.6%,M:4.3%	14731	C:91.6%[S:87.6%,D:4.0%],F:3.5%,M:4.9%
		Crassostrea ariakensis		106933	C:94.8%[S:3.1%,D:91.7%],F:1.2%,M:4.0%	14112	C:94.5%[S:88.4%,D:6.1%],F:1.0%,M:4.5%
		Crassostrea gigas		78030	C:88.2%[S:2.9%,D:85.3%],F:5.8%,M:6.0%	12074	C:88.0%[S:83.9%,D:4.1%],F:5.7%,M:6.3%
		Crassostrea hongkongensis		96663	C:95.5%[S:2.9%,D:92.6%],F:0.7%,M:3.8%	14336	C:95.3%[S:90.9%,D:4.4%],F:0.7%,M:4.0%
		Crassostrea nippona		96519	C:95.8%[S:3.2%,D:92.6%],F:0.8%,M:3.4%	14245	C:95.2%[S:90.6%,D:4.6%],F:0.9%,M:3.9%
		Mizuhopecten yessoensis		97370	C:90.0%[S:2.5%,D:87.5%],F:6.6%,M:3.4%	18740	C:89.6%[S:84.3%,D:5.3%],F:6.9%,M:3.5%
		Ostrea denselamellosa		96612	C:92.7%[S:3.1%,D:89.6%],F:2.5%,M:4.8%	14179	C:91.9%[S:85.2%,D:6.7%],F:2.9%,M:5.2%
		Ostrea edulis		87768	C:91.6%[S:2.5%,D:89.1%],F:3.6%,M:4.8%	13841	C:91.2%[S:86.9%,D:4.3%],F:3.6%,M:5.2%
		Pecten maximus		81125	C:84.7%[S:2.3%,D:82.4%],F:10.1%,M:5.2%	15471	C:84.3%[S:79.7%,D:4.6%],F:10.3%,M:5.4%
		Pinctada fucata		115567	C:95.9%[S:1.2%,D:94.7%],F:1.5%,M:2.6%	15729	C:95.5%[S:88.6%,D:6.9%],F:1.6%,M:2.9%
		Saccostrea glomerata		92392	C:89.5%[S:2.0%,D:87.5%],F:4.7%,M:5.8%	14004	C:89.0%[S:82.0%,D:7.0%],F:4.9%,M:6.1%

### Sheet: Table S3 VEHoP vs Read2Tree
Run time of VEHoP vs Read2Tree (hours)
			1G	2G	4G	6G	8G	full
	VEHoP	avg time of assembling with MEGAHIT	0.322449	0.782595	1.37511	1.7948	1.97443	3.9473
		phylogenomics	0.38	0.83	2.1	3.93	3.63	7.01
		overall time (hours)	4.24939	10.2211	18.6013	25.4676	27.3232	54.3776
	read2tree	create the reference folder	0.55	0.55	0.55	0.55	0.55	0.55
		avg sp.	0.02	0.4	0.57	0.62	1	1.94
		merge	7	14.21	11.11	13.76	15	20
		overall time (hours)	7.79	19.56	18.5	21.75	27.55	43.83

### Sheet: Table S4 Run time of MIKE
Run time of MIKE (minutes)
			1G	2G	4G	6G	8G	full
		Time (min)	03:21:00	05:20:00	08:22:00	10:23:00	12:06:00	1 day, 3:01:00

### Sheet: Table S5 root-to-tip distance
Oyster	pep	genome C60	NGS raw reads	NGS raw reads (C60)	TransDecoder	miniprot	Read2Tree
Saccostrea_glomerata	1	0.982952	0.863541	0.863564	0.806849	0.717332	0.553785
Ostrea_edulis	1	0.979995	0.8665	0.863352	0.802463	0.721449	0.564014
Ostrea_denselamellosa	1	0.98394	0.860013	0.860296	0.799893	0.717237	0.556503
Crassostrea_virginica	1	0.993263	0.865518	0.873743	0.802373	0.715818	0.557865
Magallana_hongkongensis	1	0.984686	1.05603	1.05942	0.800997	0.717652	0.552903
Magallana_ariakensis	1	0.988547	0.879157	0.884344	0.802837	0.719068	0.554059
Magallana_gigas	1	0.989297	0.886289	0.892969	0.797292	0.718319	0.550215
Magallana_angulata	1	0.988276	0.880266	0.885638	0.79807	0.713904	0.547622
Magallana_nippona	1	0.975729	0.866744	0.860494	0.813681	0.727952	0.560685
Pinctada_fucata	1	0.880598	0.875494	0.782997	0.791259	0.724446	0.430376
Mizuhopecten_yessoensis	1	0.0776153	1.04464	0.0814324	1.27514	1.22648	1.14635
Pecten_maximus	1	0.0720904	0.965907	0.0703257	0.927922	0.890596	2.74544
Insect	pep	NGS raw reads	pep C60	NGS raw reads (C60)	Read2Tree
Thrips_palmi	1	0.821234	0.991826	0.814888	0.968974
Frankliniella_occidentalis	1	0.824314	0.992119	0.8192	1.12098
Nilaparvata_lugens	1	0.843641	0.991755	0.837055	0.667951
Ranatra_chinensis	1	0.823908	0.990839	0.817667	0.589772
Bemisia_tabaci	1	0.819378	0.99078	0.811947	0.52843
Planococcus_citri	1	0.843442	0.990816	0.835013	1.10774
Aphis_gossypii	1	0.810027	0.991219	0.802822	0.825222
Acyrthosiphon_pisum	1	0.810937	0.991244	0.803283	0.844896
Pediculus_humanus_corporis	1	0.863109	0.988425	0.851763	0.842754
Menopon_gallinae	1	0.837862	0.992283	0.826545	1.25295
Fish	pep	NGS raw reads	pep C60	NGS raw reads (C60)	Read2Tree
Trichomycterus_rosablanca	1	0.907054	1.00776	0.913435	0.755692
Clarias_gariepinus	1	0.89879	1.00882	0.906745	0.784456
Silurus_meridionalis	1	0.896269	1.00909	0.904936	0.875059
Silurus_asotus	1	0.906841	1.00903	0.915577	0.664018
Pangasianodon_hypophthalmus	1	0.908635	1.00976	0.92017	0.897632
Ictalurus_punctatus	1	0.909109	1.00959	0.918926	1.28935
Bagarius_yarrelli	1	0.902032	1.00874	0.910939	0.778075
Hemibagrus_wyckioides	1	0.911073	1.00956	0.920549	1.97575
Tachysurus_fulvidraco	1	0.909418	1.00934	0.918714	0.896934
Cyprinus_carpio	1	1.06136	1.0042	1.06673	2.52156
Danio_rerio	1	1.03957	1.00446	1.0455	2.08902

### Sheet: Table S6 Neomphalida data 
	Size of original files (paired-end)	Size of assemblies	BUSCO on assemblies (genome)	N50	Number of proteins after miniprot	BUSCO on miniprot results (protein)	number of proteins after CD-HIT	BUSCO on CD-HIT results (protein)
Chrysomallon squamiferum	48G	336M	C:23.0%[S:22.5%,D:0.5%],F:46.4%,M:30.6%	1105	76632	C:24.1%[S:1.7%,D:22.4%],F:53.8%,M:22.1%	31250	C:23.7%[S:23.2%,D:0.5%],F:53.8%,M:22.5%
Cocculina enigmadonta	19.2G	587M	C:7.2%[S:7.0%,D:0.2%],F:38.5%,M:54.3%	750	63035	C:8.5%[S:0.6%,D:7.9%],F:49.6%,M:41.9%	23470	C:8.3%[S:8.1%,D:0.2%],F:49.3%,M:42.4%
Cocculina japonica	18.8G	45M	C:71.3%[S:69.5%,D:1.8%],F:13.1%,M:15.6%	814	52597	C:71.6%[S:2.6%,D:69.0%],F:13.2%,M:15.2%	11809	C:71.3%[S:69.0%,D:2.3%],F:13.0%,M:15.7%
Cocculina subcompressa	16G	283M	C:6.0%[S:5.0%,D:1.0%],F:29.2%,M:64.8%	575	56214	C:4.9%[S:0.7%,D:4.2%],F:41.0%,M:54.1%	20862	C:4.9%[S:4.5%,D:0.4%],F:40.9%,M:54.2%
Cocculina tenuitesta	34G	753M	C:14.2%[S:13.5%,D:0.7%],F:37.9%,M:47.9%	580	69187	C:11.7%[S:1.2%,D:10.5%],F:48.2%,M:40.1%	27550	C:11.3%[S:10.5%,D:0.8%],F:47.9%,M:40.8%
Cyathermia naticoides	116G	750M	C:16.7%[S:11.9%,D:4.8%],F:40.4%,M:42.9%	653	74977	C:14.6%[S:2.3%,D:12.3%],F:50.9%,M:34.5%	30969	C:14.0%[S:11.6%,D:2.4%],F:51.0%,M:35.0%
Depressigyra globulus	88G	898M	C:17.1%[S:11.1%,D:6.0%],F:35.5%,M:47.4%	718	75944	C:14.0%[S:2.5%,D:11.5%],F:48.1%,M:37.9%	32554	C:13.8%[S:11.6%,D:2.2%],F:48.2%,M:38.0%
Dracogyra subfuscus	28G	712M	C:13.6%[S:12.1%,D:1.5%],F:44.8%,M:41.6%	768	75588	C:12.2%[S:1.4%,D:10.8%],F:54.9%,M:32.9%	30719	C:11.6%[S:10.7%,D:0.9%],F:55.1%,M:33.3%
Gigantopelta aegis	46G	716M	C:17.8%[S:15.3%,D:2.5%],F:44.8%,M:37.4%	1031	78258	C:17.6%[S:2.4%,D:15.2%],F:54.2%,M:28.2%	31663	C:17.0%[S:15.3%,D:1.7%],F:54.1%,M:28.9%
Lamellomphalus manusensis	34G	718M	C:13.3%[S:11.6%,D:1.7%],F:37.6%,M:49.1%	487	74116	C:13.3%[S:1.2%,D:12.1%],F:49.5%,M:37.2%	29889	C:12.6%[S:11.7%,D:0.9%],F:49.7%,M:37.7%
Lirapex politus	36G	731M	C:14.1%[S:12.3%,D:1.8%],F:44.4%,M:41.5%	848	77066	C:12.9%[S:1.4%,D:11.5%],F:54.9%,M:32.2%	31446	C:12.3%[S:11.8%,D:0.5%],F:55.2%,M:32.5%
Symmetriapelta wareni	18.2G	428M	C:9.2%[S:7.8%,D:1.4%],F:34.7%,M:56.1%	640	62838	C:8.8%[S:1.3%,D:7.5%],F:47.7%,M:43.5%	26079	C:8.1%[S:7.7%,D:0.4%],F:45.9%,M:46.0%
Melanodrymia aurantiaca	58G	614M	C:19.0%[S:17.0%,D:2.0%],F:45.1%,M:35.9%	585	77569	C:16.4%[S:2.4%,D:14.0%],F:54.5%,M:29.1%	30915	C:15.7%[S:14.4%,D:1.3%],F:54.5%,M:29.8%
Melanodrymia brightae	80G	427M	C:16.6%[S:16.2%,D:0.4%],F:47.5%,M:35.9%	952	70893	C:17.6%[S:1.7%,D:15.9%],F:55.1%,M:27.3%	27913	C:16.8%[S:16.4%,D:0.4%],F:53.6%,M:29.6%
Melanodrymia galeronae	52G	646M	C:13.5%[S:12.9%,D:0.6%],F:44.0%,M:42.5%	633	75784	C:12.1%[S:1.3%,D:10.8%],F:56.6%,M:31.3%	30265	C:11.6%[S:11.2%,D:0.4%],F:56.7%,M:31.7%
Melanodrymia laurelin	58G	575M	C:16.2%[S:15.8%,D:0.4%],F:47.8%,M:36.0%	1013	77366	C:15.4%[S:1.5%,D:13.9%],F:57.1%,M:27.5%	30153	C:15.1%[S:14.3%,D:0.8%],F:57.1%,M:27.8%
Melanodrymia telperion	44G	594M	C:11.9%[S:11.4%,D:0.5%],F:45.7%,M:42.4%	637	75123	C:12.7%[S:1.9%,D:10.8%],F:55.3%,M:32.0%	30143	C:12.2%[S:11.6%,D:0.6%],F:55.6%,M:32.2%
Neomphalidae gen. et sp. Hatoma sensu Zhong et al., 2022	17.8G	519M	C:15.1%[S:11.6%,D:3.5%],F:40.9%,M:44.0%	806	74160	C:13.4%[S:1.6%,D:11.8%],F:52.2%,M:34.4%	30259	C:12.7%[S:11.2%,D:1.5%],F:52.3%,M:35.0%
Neomphalus fretterae	24G	182M	C:92.9%[S:43.9%,D:49.0%],F:4.6%,M:2.5%	1386	123238	C:92.4%[S:1.3%,D:91.1%],F:5.1%,M:2.5%	18848	C:91.4%[S:86.5%,D:4.9%],F:5.0%,M:3.6%
Nodopelta heminoda	22G	475M	C:19.7%[S:19.0%,D:0.7%],F:46.5%,M:33.8%	888	72717	C:20.4%[S:1.5%,D:18.9%],F:53.8%,M:25.8%	28370	C:19.6%[S:18.9%,D:0.7%],F:54.0%,M:26.4%
Pachydermia laevis	56G	979M	C:15.5%[S:11.3%,D:4.2%],F:41.7%,M:42.8%	489	79230	C:11.8%[S:1.9%,D:9.9%],F:50.4%,M:37.8%	35992	C:11.5%[S:9.5%,D:2.0%],F:49.9%,M:38.6%
Peltospira delicata	58G	735M	C:16.5%[S:11.7%,D:4.8%],F:40.9%,M:42.6%	644	78019	C:15.1%[S:2.1%,D:13.0%],F:53.9%,M:31.0%	31130	C:14.5%[S:12.3%,D:2.2%],F:53.7%,M:31.8%
Peltospira operculata	72G	534M	C:18.9%[S:16.9%,D:2.0%],F:44.9%,M:36.2%	850	76360	C:19.7%[S:1.6%,D:18.1%],F:54.6%,M:25.7%	29757	C:19.5%[S:18.2%,D:1.3%],F:54.3%,M:26.2%
Peltospira smaragdina	15G	332M	C:6.6%[S:6.5%,D:0.1%],F:34.1%,M:59.3%,n:954	454	63558	C:6.2%[S:0.3%,D:5.9%],F:48.1%,M:45.7%	25264	C:6.1%[S:5.9%,D:0.2%],F:47.8%,M:46.1%
Symmetriapelta becki	13.4G	319M	C:3.0%[S:3.0%,D:0.0%],F:28.4%,M:68.6%	564	55158	C:3.1%[S:0.4%,D:2.7%],F:41.0%,M:55.9%	22531	C:2.8%[S:2.7%,D:0.1%],F:40.5%,M:56.7%
Steromphala cineraria	52G	1.1G	C:13.8%[S:13.5%,D:0.3%],F:46.4%,M:39.8%	720	77899	C:14.9%[S:0.9%,D:14.0%],F:54.8%,M:30.3%	29566	C:14.4%[S:13.9%,D:0.5%],F:55.0%,M:30.6%
Symmetromphalus regularis	62G	721M	C:18.0%[S:17.3%,D:0.7%],F:50.1%,M:31.9%	976	77576	C:19.8%[S:1.7%,D:18.1%],F:54.7%,M:25.5%	30373	C:19.3%[S:18.1%,D:1.2%],F:54.9%,M:25.8%
Tristichotrochus unicus	22G	721M	C:4.5%[S:4.2%,D:0.3%],F:30.8%,M:64.7%	534	63666	C:4.4%[S:0.4%,D:4.0%],F:41.0%,M:54.6%	24604	C:4.3%[S:3.8%,D:0.5%],F:40.9%,M:54.8%

### Sheet: Table S7 NCBI data
data type	species	each	total
Genome	Acanthocephala	1	431
	Brachiopoda	1
	Bryozoa	9
	Cycliophora	0
	Entoprocta	0
	Gastrotricha	0
	Mesozoa	2
	Phoronida	3
	Nemertea	6
	Annelida	58
	Mollusca	286
	Platyhelminthes	65
RNA	Acanthocephala	1	1691
	Brachiopoda	9
	Bryozoa	33
	Cycliophora	4
	Entoprocta	7
	Gastrotricha	6
	Mesozoa	11
	Phoronida	4
	Nemertea	23
	Annelida	398
	Mollusca	896
	Platyhelminthes	299
DNA	Acanthocephala	10	607
	Brachiopoda	0
	Bryozoa	21
	Cycliophora	0
	Entoprocta	0
	Gastrotricha	3
	Mesozoa	3
	Phoronida	0
	Nemertea	16
	Annelida	132
	Mollusca	325
	Platyhelminthes	97
